# Clonal evolution and specificity of the human T follicular helper cell response to *Plasmodium falciparum* circumsporozoite protein

**DOI:** 10.1101/2021.09.10.459751

**Authors:** Ilka Wahl, Anna Obraztsova, Julia Puchan, Rebecca Hundsdorfer, Sumana Chakravarty, B. Kim Lee Sim, Stephen L. Hoffman, Peter G. Kremsner, Benjamin Mordmüller, Hedda Wardemann

**Author notes:** Correspondence: Hedda Wardemann, German Cancer Research Center (DKFZ), Im Neuenheimer Feld 280, 69120 Heidelberg, Germany.

## Abstract

T follicular helper (T_FH_) cells play a crucial role in the development of long-lived, quality-improved B cell responses after infection and vaccination. However, little is known about their clonal evolution. Here we assessed the cell phenotype, clonal dynamics, and TCR specificity of human circulating T_FH_ (cT_FH_) cells at monoclonal level during successive malaria immunizations with radiation-attenuated *Plasmodium falciparum* (*Pf*) sporozoites. Repeated parasite exposures induced a dynamic, polyclonal cT_FH_ response with high frequency of cells specific to the *Pf* circumsporozoite protein (PfCSP), the main surface protein of sporozoites and a validated vaccine target. Repeated immunizations were required to induce detectable PfCSP-reactive cT_FH_ cell responses to a small number of epitopes. HLA-restrictions and differences in TCR generation probability explain the high targeting frequency of the polymorphic Th2R/T* region over the conserved T1 epitope. The vast majority of anti-Th2R/T* TCRs failed to tolerate natural polymorphisms in their target peptide sequence suggesting that parasite diversity limits natural boosting of the cT_FH_ cell response in endemic areas and protection from non-vaccine strains. Among convergent anti-Th2R/T* TCRs with high sequence similarity, subtle differences in CDR3 composition discriminated cross-reactive from non-cross-reactive cT_FH_ cells. Thus, our study provides deep molecular and cellular insights into the kinetics, fine specificity and HLA-restrictions of the anti-cT_FH_ cell response that are of direct relevance for the design of PfCSP-based malaria vaccines by guiding the selection of PfCSP peptides that induce optimal B cell help.
