## Supplemental Table 1 for "Clonal evolution and specificity of the human T follicular helper cell response to *Plasmodium falciparum* circumsporozoite protein"

### Sheet: Sheet1
TCR	Donor	Clone_size	TRBV	TRBJ	TRBC	B_cdr3	TRAV	TRAJ	A_cdr3	Peptide_reactivity	CSP311-333_Cross_reactivity
T16x1369	D1	3	TRBV10-2	TRBJ1-1	TRBC1	ASRDRDTEAF	TRAV12-2	TRAJ13	AVEGYQKVT	non-CSP
T07x3053	D1	1	TRBV10-3	TRBJ2-7	TRBC2	AISARGSDEQY	TRAV23/DV6	TRAJ29	AASWPGNTPLV	non-CSP
T07x1353	D1	1	TRBV10-3	TRBJ2-7	TRBC2	ATASRGSSYEQY	TRAV23/DV6	TRAJ29	AASIPGNTPLV	non-CSP
T07x1022	D1	5	TRBV11-2	TRBJ2-7	TRBC2	ASSSLGAFEQY	TRAV2	TRAJ39	AVIGNAGNMLT	non-CSP
T16x1313a2	D1	6	TRBV12-3	TRBJ2-1	TRBC2	ASSPGRGTEQF	TRAV12-3	TRAJ40	ASLGNSGTYKYI	non-CSP
T16x1257	D1	5	TRBV12-4	TRBJ2-1	TRBC2	ASRYDRGGGNEQF	TRAV29/DV5	TRAJ30	AASWRGGDDKII	non-CSP
T07x1128	D1	2	TRBV18	TRBJ2-1	TRBC2	ASSPKGASGAYEQF	TRAV13-1	TRAJ31	AASRDNARLM	non-CSP
T07x1073	D1	4	TRBV2	TRBJ2-6	TRBC2	ASSDRGGRGANVLT	TRAV29/DV5	TRAJ42	AAGRDYGGSQGNLI	non-CSP
T16x1223	D1	2	TRBV20-1	TRBJ2-5	TRBC2	SARDYRDSLRETQY	TRAV21	TRAJ22	AVSGSARQLT	non-CSP
T16x1384	D1	1	TRBV20-1	TRBJ1-3	TRBC1	SASFSGNTIY	TRAV3	TRAJ15	AVRDQAGTALI	non-CSP
T16x1248	D1	1	TRBV20-1	TRBJ2-1	TRBC2	SASASQGQF	TRAV35	TRAJ53	AGRSGGSNYKLT	non-CSP
T16x1477	D1	1	TRBV20-1	TRBJ2-3	TRBC2	SASGGAESDTQY	TRAV35	TRAJ53	AGRRGGSNYKLT	non-CSP
T07x1113	D1	5	TRBV20-1	TRBJ2-1	TRBC2	SARRGVAGYNEQF	TRAV8-1	TRAJ29	AVIPSGNTPLV	CSP311-333	Dd2
T07x2795	D1	3	TRBV24-1	TRBJ2-3	TRBC2	ATSATGADYTQY	TRAV12-2	TRAJ52	AVRGVAGGTSYGKLT	non-CSP
T07x981	D1	3	TRBV27	TRBJ2-5	TRBC2	ASSRGRPETQY	TRAV9-2	TRAJ53	ATLDSGGSNYKLT	non-CSP
T07x1383a1	D1	2	TRBV3-1	TRBJ1-1	TRBC1	ASSQGFLGTEAF	TRAV5	TRAJ32	APSEGGATNKLI	non-CSP
T07x1383a2	D1	2	TRBV3-1	TRBJ1-1	TRBC1	ASSQGFLGTEAF	TRAV8-1	TRAJ27	AVGGTNAGKST	non-CSP
T07x3051	D1	1	TRBV3-1	TRBJ1-1	TRBC1	ASSHGTGGHTEAF	TRAV9-2	TRAJ57	ALNQGGSEKLV	non-CSP
T16x1206	D1	3	TRBV5-1	TRBJ1-1	TRBC1	ASSLVEDRGKAF	TRAV21	TRAJ31	AVRQVRNARLM	non-CSP
T07x1408	D1	4	TRBV5-1	TRBJ2-3	TRBC2	ASSLVEGPETQY	TRAV5	TRAJ15	ACRTQAGTALI	CSP311-333	Dd2
T07x3019	D1	4	TRBV5-1	TRBJ2-5	TRBC2	ASSHIQGPETQY	TRAV5	TRAJ15	AEKNQAGTALI	CSP311-333	Dd2
T07x2980	D1	2	TRBV5-1	TRBJ2-3	TRBC2	ASTPGASGPSDTQY	TRAV8-4	TRAJ45	AVSDSGGGADGLT	non-CSP
T07x1316	D1	1	TRBV6-1	TRBJ2-1	TRBC2	ASRPGQGGDNEQF	TRAV13-1	TRAJ11	AASPSGYSTLT	non-CSP
T16x1160	D1	1	TRBV6-1	TRBJ2-7	TRBC2	ASSSGQGAAREQY	TRAV13-1	TRAJ11	AASPSGYSTLT	non-CSP
T07x1142	D1	3	TRBV6-2	TRBJ1-5	TRBC1	ASTTGRNQPQH	TRAV25	TRAJ45	APYPRGGGADGLT	non-CSP
T07x1109	D1	1	TRBV6-5	TRBJ2-7	TRBC2	ASSPDAGGTYEQY	TRAV21	TRAJ9	AVRTGGFKTI	non-CSP
T07x1438	D1	1	TRBV6-5	TRBJ2-7	TRBC2	ASSYDSGGTYEQY	TRAV21	TRAJ9	AVRGGGFKTI	non-CSP
T16x1381	D1	10	TRBV6-5	TRBJ2-1	TRBC2	ASSYMAGANNEQF	TRAV35	TRAJ54	AGRRRGGAQKLV	non-CSP
T07x1107	D1	4	TRBV7-2	TRBJ1-2	TRBC1	ASSPPGRTRGYT	TRAV21	TRAJ3	APEPGYSSASKII	non-CSP
T07x1442	D1	1	TRBV7-2	TRBJ2-4	TRBC2	ASSLVDGSGLAGGPAKNIQY	TRAV22	TRAJ49	AVEVTGNQFY	non-CSP
T07x3061	D1	2	TRBV7-3	TRBJ2-4	TRBC2	ASSLTAGSIQY	TRAV13-2	TRAJ40	AENPSGTYKYI	non-CSP
T15x2397	D1	20	TRBV7-6	TRBJ2-5	TRBC2	ASSLVTAETQY	TRAV8-3	TRAJ21	AVGANNFNKFY	non-CSP
T16x1526	D1	3	TRBV7-8	TRBJ1-1	TRBC1	ASSSRTGHTEAF	TRAV8-2	TRAJ42	VVRGSQGNLI	non-CSP
T16x1524	D1	3	TRBV9	TRBJ2-3	TRBC2	ASSGQLAAGTQY	TRAV12-1	TRAJ32	VVNFGGATNKLI	non-CSP
T16x2384	D2	12	TRBV12-4	TRBJ2-7	TRBC2	ASRAAGSYEQY	TRAV4	TRAJ15	LVGPNQAGTALI	non-CSP
T08x3456	D2	7	TRBV14	TRBJ2-2	TRBC2	ASSQVRGGWTGELF	TRAV17	TRAJ34	ATDEVRDTDKLI	CSP311-333	None
T08x3195	D2	3	TRBV14	TRBJ2-2	TRBC2	ASSPLGTGFTGELF	TRAV5	TRAJ23	AERYYNQGGKLI	non-CSP
T09x1742	D2	1	TRBV19	TRBJ1-5	TRBC1	ASSINPRSYKSNQPQH	TRAV17	TRAJ34	ATDGSYNTDKLI	non-CSP
T09x1753	D2	6	TRBV19	TRBJ2-2	TRBC2	ASSRAYGTAATGELF	TRAV34	TRAJ26	GADIYGQNFV	non-CSP
T08x3288	D2	4	TRBV19	TRBJ2-7	TRBC2	ASSIRGGSYEQY	TRAV40	TRAJ53	LLGEEESGGSNYKLT	non-CSP
T09x1585	D2	1	TRBV2	TRBJ1-5	TRBC1	ASREGGNQPQH	TRAV9-2	TRAJ22	ALTRTSGSARQLT	non-CSP
T13x1020	D2	2	TRBV20-1	TRBJ2-5	TRBC2	SARDLASIETQY	TRAV12-1	TRAJ31	VVNGDNNARLM	non-CSP
T08x1644	D2	1	TRBV20-1	TRBJ2-7	TRBC2	SARDGGRSSYEQY	TRAV16	TRAJ31	ALRGSARLM	CSP311-333	None
T09x1826	D2	2	TRBV20-1	TRBJ2-7	TRBC2	SARDGGRSSYEQY	TRAV16	TRAJ23	ALRGQGGKLI	CSP311-333	None
T08x1686	D2	1	TRBV20-1	TRBJ1-6	TRBC1	SAPTGRVNSPLH	TRAV24	TRAJ48	AFSNFGNEKLT	CSP311-333	None
T08x1729	D2	1	TRBV20-1	TRBJ1-2	TRBC1	SATGRRANYGYT	TRAV24	TRAJ48	ASTNFGNEKLT	CSP311-333	None
T08x1782	D2	1	TRBV20-1	TRBJ1-2	TRBC1	SATPHRANYGYT	TRAV24	TRAJ48	ARTNFGNEKLT	CSP311-333	None
T09x1696	D2	1	TRBV20-1	TRBJ1-1	TRBC1	SAPRGRMNTEAF	TRAV24	TRAJ48	AFTNFGNEKLT	CSP311-333	None
T08x1803	D2	4	TRBV20-1	TRBJ1-2	TRBC1	SAPRRRANYGYT	TRAV24	TRAJ48	AWGNFGNEKLT	CSP311-333	Dd2
T09x1652	D2	3	TRBV20-1	TRBJ1-2	TRBC1	SATPRRVNYGYT	TRAV24	TRAJ48	AFSNFGNEKLT	CSP311-333	None
T09x1819	D2	3	TRBV20-1	TRBJ1-6	TRBC1	SAPGQRGNSPLH	TRAV24	TRAJ48	AFNNFGNEKLT	CSP311-333	None
T09x1666	D2	3	TRBV20-1	TRBJ1-5	TRBC1	SASPPRSNQPQH	TRAV24	TRAJ48	AFTNFGNEKLT	CSP311-333	None
T08x1653	D2	3	TRBV27	TRBJ1-4	TRBC1	ASSFGGAPNQKLF	TRAV29/DV5	TRAJ33	AASKAFNYQLI	non-CSP
T08x1715	D2	4	TRBV27	TRBJ2-7	TRBC2	ASSLKGLAGDSYEQY	TRAV3	TRAJ26	AVRPHNYGQNFV	CSP311-333	None
T08x3168	D2	1	TRBV28	TRBJ2-7	TRBC2	ASSPQGVGSYEQY	TRAV12-2	TRAJ21	AVNKDNFNKFY	non-CSP
T09x1811	D2	1	TRBV28	TRBJ2-7	TRBC2	ASSPSGKGSYEQY	TRAV12-2	TRAJ21	AVNLDNFNKFY	non-CSP
T08x1768	D2	2	TRBV28	TRBJ1-1	TRBC1	ASSHKLGQGNTEAF	TRAV13-2	TRAJ53	AENSGGSNYKLT	non-CSP
T16x2581	D2	2	TRBV28	TRBJ2-1	TRBC2	ATRGATMGGHNEQF	TRAV6	TRAJ21	ALDMGYNFNKFY	non-CSP
T09x1756	D2	1	TRBV28	TRBJ1-2	TRBC1	ASFQTGNYGYT	TRAV9-2	TRAJ57	ALDQGGSEKLV	non-CSP
T08x3165	D2	4	TRBV28	TRBJ1-6	TRBC1	ASRPTGQGNSPLH	TRAV9-2	TRAJ42	ALSDRVGGSQGNLI	non-CSP
T08x1805	D2	1	TRBV29-1	TRBJ1-2	TRBC1	SVDHRTGGDGYT	TRAV9-2	TRAJ22	ALGSGSARQLT	non-CSP
T09x1801	D2	1	TRBV29-1	TRBJ1-2	TRBC1	SVEDRGGSGSRYGYT	TRAV9-2	TRAJ22	ALGSGSARQLT	non-CSP
T08x1676	D2	3	TRBV30	TRBJ1-6	TRBC1	AWSLTGSSYNSPLH	TRAV16	TRAJ4	ALRRFSGGYNKLI	non-CSP
T08x1574	D2	1	TRBV30	TRBJ2-5	TRBC2	AWSDSQETQY	TRAV8-4	TRAJ33	AVTLDSNYQLI	non-CSP
T08x1638	D2	1	TRBV3-1	TRBJ2-7	TRBC2	ASSQERREQY	TRAV12-3	TRAJ57	AMIRGGSEKLV	non-CSP
T09x1814	D2	3	TRBV4-2	TRBJ1-3	TRBC1	ASSPTTGTTGNTIY	TRAV22	TRAJ30	AVYGRDDKII	CSP311-333	Dd2
T08x1660	D2	3	TRBV4-3	TRBJ1-6	TRBC1	ASSQAGTYNSPLH	TRAV29/DV5	TRAJ49	AASVPRNTGNQFY	CSP311-333	None
T09x1670	D2	1	TRBV5-1	TRBJ1-5	TRBC1	ASSLGDLSNQPQH	TRAV13-2	TRAJ30	AEKRDDKII	non-CSP
T09x1688	D2	8	TRBV5-1	TRBJ1-2	TRBC1	ASSPDGGTYGYT	TRAV13-2	TRAJ43	AENRKGNNNDMR	CSP311-333	None
T09x1618	D2	1	TRBV5-4	TRBJ2-5	TRBC2	ASSIKGQGQETQY	TRAV13-1	TRAJ13	AAFSGGYQKVT	non-CSP
T08x1895	D2	2	TRBV5-4	TRBJ1-2	TRBC1	ASSFKDRGRET	TRAV29/DV5	TRAJ56	AASEEANSKLT	non-CSP
T08x1634	D2	3	TRBV5-6	TRBJ1-4	TRBC1	ASNQYQQGAGGKLF	TRAV9-2	TRAJ45	ALRSGGGADGLT	non-CSP
T08x3291	D2	4	TRBV6-1	TRBJ2-4	TRBC2	ASTLGQTYKNIQY	TRAV13-2	TRAJ32	AENMGGYGGATNKLI	CSP311-333	None
T13x2507	D2	2	TRBV6-2	TRBJ2-5	TRBC2	ASRRGTKQETQY	TRAV23/DV6	TRAJ48	AARSNEKLT	CSP311-333	Dd2
T08x1709	D2	2	TRBV7-2	TRBJ2-2	TRBC2	ASSLQKRGRLSTGELF	TRAV13-1	TRAJ31	AAREGARLM	non-CSP
T13x1015	D2	2	TRBV7-2	TRBJ2-1	TRBC2	ASSADNEQF	TRAV2	TRAJ20	AVGDDYKLS	non-CSP
T16x3068	D2	3	TRBV7-2	TRBJ1-4	TRBC1	ASSFRGTDEKLF	TRAV22	TRAJ40	AVERNRGTYKYI	non-CSP
T08x1597	D2	5	TRBV7-2	TRBJ1-1	TRBC1	ASSSSPWDTEAF	TRAV38-2/DV8	TRAJ57	AYKDAGSEKLV	non-CSP
T09x1909	D2	2	TRBV7-2	TRBJ2-3	TRBC2	ASSPVPRSLLSTDTQY	TRAV4	TRAJ48	LVGGSNFGNEKLT	non-CSP
T16x3056	D2	3	TRBV7-8	TRBJ2-7	TRBC2	ASSQSYEQY	TRAV22	TRAJ43	APPNDMR	non-CSP
T08x3153	D2	2	TRBV7-9	TRBJ2-7	TRBC2	ASSLGGAREQY	TRAV23/DV6	TRAJ54	AAAQGAQKLV	non-CSP
T08x3273	D2	1	TRBV7-9	TRBJ2-7	TRBC2	ASSLGGTREQY	TRAV23/DV6	TRAJ45	AAMQGADGLT	non-CSP
T09x1594	D2	3	TRBV7-9	TRBJ2-1	TRBC2	ASSLRPSGGHEQF	TRAV27	TRAJ27	AGVSGTNAGKST	non-CSP
T16x2394	D2	2	TRBV7-9	TRBJ1-3	TRBC1	ASSAGRSIGNTIY	TRAV27	TRAJ42	AGEDYGGSQGNLI	non-CSP
T16x2466	D2	2	TRBV7-9	TRBJ2-7	TRBC2	ASSSQGARWEQY	TRAV38-1	TRAJ49	AFTENTGNQFY	non-CSP
T08x1547	D2	6	TRBV9	TRBJ2-6	TRBC2	ASSVDRSGANVLT	TRAV2	TRAJ31	AVSSGGNNARLM	CSP311-333	None
T08x3432	D2	2	TRBV9	TRBJ1-6	TRBC1	ASSRSSYNSPLH	TRAV24	TRAJ44	AFLTGTASKLT	non-CSP
T15x2186	D3	3	TRBV11-2	TRBJ2-7	TRBC2	ASSRNREYYEQY	TRAV25	TRAJ10	AGGTGGGNKLT	non-CSP
T15x1987	D3	3	TRBV12-3	TRBJ2-6	TRBC2	ASTLGSPGANVLT	TRAV36/DV7	TRAJ48	AGGNNFGNEKLT	CSP105-119
T09x616	D3	2	TRBV12-4	TRBJ2-1	TRBC2	ASSNRGGLRDEQF	TRAV26-1	TRAJ34	IVRGYNTDKLI	non-CSP
T15x2177	D3	10	TRBV15	TRBJ2-7	TRBC2	ATSRERVGTGLDEQY	TRAV23/DV6	TRAJ42	AASIKYGGSQGNLI	non-CSP
T15x1971	D3	3	TRBV15	TRBJ1-2	TRBC1	ATSAAQVGYT	TRAV26-1	TRAJ41	IVRGPNSGYALN	non-CSP
T08x2242	D3	2	TRBV18	TRBJ2-3	TRBC2	ASSPGGGRGTDTQY	TRAV29/DV5	TRAJ43	AASARDMR	CSP311-333	None
T09x625	D3	2	TRBV19	TRBJ1-5	TRBC1	ASSILAQPQH	TRAV29/DV5	TRAJ28	AAGSGAGSYQLT	non-CSP
T09x493	D3	1	TRBV19	TRBJ1-5	TRBC1	ASSSMGKPQH	TRAV29/DV5	TRAJ40	AASAGAGTYKYI	non-CSP
T09x2505	D3	1	TRBV2	TRBJ1-5	TRBC1	ASSETWGGNQPQH	TRAV9-2	TRAJ22	ALSDPSGSARQLT	non-CSP
T09x643	D3	1	TRBV20-1	TRBJ1-2	TRBC1	SARDRIVGGYT	TRAV19	TRAJ57	ALSEGGGSEKLV	non-CSP
T15x2274	D3	2	TRBV25-1	TRBJ1-6	TRBC1	ASSAGAGNSSPLH	TRAV26-1	TRAJ24	IVSRGGWGKLQ	non-CSP
T08x2150	D3	1	TRBV27	TRBJ2-6	TRBC2	ASSPPPGTGANVLT	TRAV29/DV5	TRAJ42	AASARYGGSQGNLI	non-CSP
T09x387	D3	1	TRBV28	TRBJ2-7	TRBC2	ASSPTGQGTYEQY	TRAV12-2	TRAJ21	AVNRDNFNKFY	non-CSP
T09x2573	D3	1	TRBV28	TRBJ2-2	TRBC2	ASSLNRYTGELF	TRAV29/DV5	TRAJ41	AASAGSSGYALN	non-CSP
T09x2528	D3	5	TRBV29-1	TRBJ2-2	TRBC2	SVETGSGIGELF	TRAV21	TRAJ42	AVRNPGGSQGNLI	non-CSP
T08x2209	D3	5	TRBV30	TRBJ2-1	TRBC2	AWSRGTGGPGEQF	TRAV13-2	TRAJ49	AETPRGNTGNQFY	non-CSP
T09x2312	D3	6	TRBV30	TRBJ2-1	TRBC2	ALLEGTSPWGDEQF	TRAV14/DV4	TRAJ40	AILSGTYKYI	CSP105-119
T08x2236	D3	4	TRBV30	TRBJ2-2	TRBC2	AWGRGEGTGELF	TRAV14/DV4	TRAJ54	AMRRFQGAQKLV	CSP105-119
T09x2525	D3	5	TRBV30	TRBJ1-2	TRBC1	AWTQANYGYT	TRAV17	TRAJ56	ATESSGANSKLT	CSP105-119
T08x2189a2	D3	9	TRBV30	TRBJ2-2	TRBC2	AWSVAGYAGELF	TRAV17	TRAJ54	AALQGAQKLV	CSP105-119
T15x2249	D3	3	TRBV30	TRBJ1-3	TRBC1	AWGGPGDTIY	TRAV26-1	TRAJ42	IVRIRYGGSQGNLI	non-CSP
T09x2313	D3	6	TRBV30	TRBJ1-4	TRBC1	AWSSWTGGDEKLF	TRAV26-2	TRAJ32	ILRDGGATNKLI	CSP105-119
T08x2189a1	D3	9	TRBV30	TRBJ2-2	TRBC2	AWSVAGYAGELF	TRAV29/DV5	TRAJ43	AASANNNNDMR	non-CSP
T08x2280	D3	3	TRBV30	TRBJ1-6	TRBC1	AWALHRDSPLH	TRAV6	TRAJ39	ALDMVAGAGNMLT	CSP105-119
T09x499	D3	5	TRBV30	TRBJ1-2	TRBC1	AGDQGSNYGYT	TRBV10	TRAJ40	VVSHLSGTYKYI	CSP105-119
T15x2107	D3	1	TRBV3-1	TRBJ2-7	TRBC2	ASSQAPYEQY	TRAV12-3	TRAJ57	AMVTQGGSEKLV	non-CSP
T08x2231	D3	1	TRBV3-1	TRBJ2-1	TRBC2	ASSQGTSGYNEQF	TRAV9-2	TRAJ54	ALSDQGAQKLV	non-CSP
T09x2408	D3	2	TRBV3-1	TRBJ2-1	TRBC2	ASSKTTSSYNEQF	TRAV9-2	TRAJ11	ALSDQGYSTLT	non-CSP
T08x2192	D3	13	TRBV5-1	TRBJ2-3	TRBC2	ASSPGGRSDTQY	TRAV29/DV5	TRAJ48	AARTNFGNEKLT	CSP311-333	None
T08x2188	D3	6	TRBV5-1	TRBJ2-7	TRBC2	ASTPGGRAEEQY	TRAV29/DV5	TRAJ48	AARSNFGNEKLT	CSP311-333	None
T08x2206	D3	5	TRBV5-1	TRBJ2-5	TRBC2	ASTRGLAGGETQY	TRAV38-2/DV8	TRAJ53	AYRRGEPEGGSNYKLT	non-CSP
T08x2133	D3	6	TRBV5-5	TRBJ2-7	TRBC2	ASSPRRGAFYEQY	TRAV29/DV5	TRAJ29	AAQRSSGNTPLV	non-CSP
T15x1985	D3	3	TRBV5-6	TRBJ2-6	TRBC2	ASSLWGTGANVLT	TRAV36/DV7	TRAJ42	AGGGSQGNLI	non-CSP
T09x2331	D3	1	TRBV5-8	TRBJ2-1	TRBC2	ASSWRTSYEQF	TRAV9-2	TRAJ36	ALSADQTGANNLF	non-CSP
T16x2753	D3	1	TRBV5-8	TRBJ2-7	TRBC2	ASSFRTSWEQY	TRAV9-2	TRAJ36	ALSFDQTGANNLF	non-CSP
T08x2141	D3	2	TRBV6-5	TRBJ2-7	TRBC2	ASRQRDSYEQY	TRAV8-6	TRAJ53	AVGHSGGSNYKLT	non-CSP
T16x2696	D3	3	TRBV6-6	TRBJ1-1	TRBC1	ASSRGWDGEAF	TRAV12-1	TRAJ39	VVFNNAGNMLT	non-CSP
T15x2124	D3	3	TRBV7-2	TRBJ1-5	TRBC1	ASSRGAGGGQPQH	TRAV12-3	TRAJ26	AMSPDNYGQNFV	non-CSP
T08x2139	D3	2	TRBV7-2	TRBJ2-1	TRBC2	ASSFQRGGHGEQF	TRAV13-2	TRAJ11	AESGYSTLT	non-CSP
T15x2172	D3	6	TRBV7-2	TRBJ2-3	TRBC2	ASSLGFGTATDTQY	TRAV26-1	TRAJ48	IFRTNFGNEKLT	non-CSP
T09x2635	D3	3	TRBV7-2	TRBJ2-7	TRBC2	ASSPAAVRGYEQY	TRAV29/DV5	TRAJ28	AAMGAGSYQLT	non-CSP
T15x2097	D3	2	TRBV7-2	TRBJ2-7	TRBC2	ASSLGRGGTYEQY	TRAV3	TRAJ42	AVMGGSQGNLI	non-CSP
T16x2998	D3	5	TRBV7-2	TRBJ1-1	TRBC1	ASSAPIGGNTEAF	TRAV9-2	TRAJ9	ALRDTGGFKTI	non-CSP
T16x2923	D3	3	TRBV7-3	TRBJ2-3	TRBC2	ASSTSRGTAGVGQY	TRAV39	TRAJ44	AGTGTASKLT	non-CSP
T15x2221	D3	4	TRBV7-4	TRBJ1-6	TRBC1	ASSSPEPTGDNNSPLH	TRAV26-1	TRAJ30	IVRVSVDDKII	non-CSP
T09x635	D3	2	TRBV7-7	TRBJ1-5	TRBC1	ASSRDTHQPQH	TRAV29/DV5	TRAJ54	AASARGNQKLV	CSP105-119
T15x2180	D3	6	TRBV7-8	TRBJ1-6	TRBC1	ASSPHRAGDSPLH	TRAV13-2	TRAJ28	AENRRAGSYQLT	CSP311-333	None
T09x2653	D3	2	TRBV7-8	TRBJ1-6	TRBC1	ASSRERAGDSPLH	TRAV13-2	TRAJ6	AENRRGGSYIPT	CSP311-333	None
T08x2221	D3	1	TRBV7-9	TRBJ2-1	TRBC2	ASSSAGGDYNEQF	TRAV13-1	TRAJ4	AASHFSGGYNKLI	non-CSP
T16x2984	D3	3	TRBV7-9	TRBJ2-3	TRBC2	ASSLLAGSQDTQY	TRAV2	TRAJ6	AVEAGGSYIPT	non-CSP
T09x2661	D3	5	TRBV7-9	TRBJ2-3	TRBC2	ASSLAGFWSTDTQY	TRAV21	TRAJ54	AASPPGAQKLV	CSP105-119
T08x2114	D3	1	TRBV7-9	TRBJ2-3	TRBC2	ASSPGGRADTQY	TRAV25	TRAJ45	AGNRDSGGGADGLT	CSP311-333	None
T08x2283	D3	2	TRBV7-9	TRBJ2-5	TRBC2	ASSLNYQETQY	TRAV25	TRAJ52	AGPGGTSYGKLT	non-CSP
T09x746	D3	1	TRBV7-9	TRBJ1-2	TRBC1	ASSLDRGLNYGYT	TRAV29/DV5	TRAJ48	AAGPNFGNEKLT	CSP311-333	None
T09x2536	D3	3	TRBV9	TRBJ2-7	TRBC2	ASSVAGATYEQY	TRAV12-1	TRAJ30	VVNPMNRDDKII	CSP311-333	None
T09x2330	D3	1	TRBV9	TRBJ1-2	TRBC1	ASSVAGEDYGYT	TRAV12-2	TRAJ22	AVLLGGSARQLT	CSP311-333	None
T16x2934a2	D3	35	TRBV9	TRBJ2-5	TRBC2	ASSVRWGETQY	TRAV20	TRAJ52	AVQAKAGGTSYGKLT	non-CSP
T15x2061	D3	6	TRBV9	TRBJ2-1	TRBC2	ASSTRWGDEQF	TRAV20	TRAJ52	AVQAKAGGTSYGKLT	non-CSP
T08x2138	D3	12	TRBV9	TRBJ2-7	TRBC2	ASSGGGTSAYEQY	TRAV3	TRAJ48	AVRDPNFGNEKLT	non-CSP
T08x2191	D3	7	TRBV9	TRBJ2-7	TRBC2	ASSVAGEDYEQY	TRAV8-1	TRAJ5	AVKGTGRRALT	CSP311-333	None
T14x2391	D4	11	TRBV10-2	TRBJ1-2	TRBC1	ASTVTGDYGYT	TRAV41	TRAJ17	AVGEGNKLT	non-CSP
T14x2512	D4	1	TRBV10-2	TRBJ1-2	TRBC1	ASSPTGDYGYT	TRAV41	TRAJ49	AVGTGNQFY	non-CSP
T14x1520	D4	3	TRBV10-2	TRBJ1-2	TRBC1	ASSEAGDYGYT	TRBV10	TRAJ49	VVSAPTGNQFY	non-CSP
T14x1214a1	D4	25	TRBV11-3	TRBJ2-2	TRBC2	ASSSTPGVTGELF	TRAV8-6	TRAJ26	AVRGRQNFV	non-CSP
T07x3863a1	D4	11	TRBV15	TRBJ2-3	TRBC2	ATSRDPGGLTDTQY	TRAV21	TRAJ27	AVQEANAGKST	non-CSP
T07x3863a2	D4	11	TRBV15	TRBJ2-3	TRBC2	ATSRDPGGLTDTQY	TRAV3	TRAJ48	AVSPISNFGNEKLT	non-CSP
T07x4487	D4	12	TRBV18	TRBJ2-3	TRBC2	ASSGGGGRGTDTQY	TRAV29/DV5	TRAJ43	AASARDMR	CSP311-333	None
T14x2537	D4	14	TRBV18	TRBJ1-1	TRBC1	ASSPRGGDAAEAF	TRAV29/DV5	TRAJ42	AGGLKGSQGNLI	non-CSP
T07x4251	D4	1	TRBV19	TRBJ1-1	TRBC1	ASSIAGINTEAF	TRAV25	TRAJ53	AGPAEGSNYKLT	non-CSP
T07x4130	D4	1	TRBV19	TRBJ1-1	TRBC1	ASSIAGVNTEAF	TRAV25	TRAJ28	AAAYSGAGSYQLT	non-CSP
T07x4087	D4	1	TRBV19	TRBJ1-1	TRBC1	ASSIAGVNTEAF	TRAV25	TRAJ28	ALAYSGAGSYQLT	non-CSP
T07x4464	D4	3	TRBV2	TRBJ1-1	TRBC1	ASSVQSYFEAF	TRAV25	TRAJ21	AWSFNKFY	non-CSP
T14x2679	D4	3	TRBV20-1	TRBJ1-2	TRBC1	SARPPTGGRGVYYT	TRAV12-2	TRAJ7	AVTYGNNRLA	non-CSP
T14x1281	D4	7	TRBV20-1	TRBJ2-1	TRBC2	SASTGQAINEQF	TRAV16	TRAJ47	ALKKYGNKLV	CSP311-333	None
T07x4460	D4	2	TRBV20-1	TRBJ1-6	TRBC1	SARPDRISPLH	TRAV25	TRAJ33	AGPGDSNYQLI	CSP311-333	None
T07x3876	D4	2	TRBV20-1	TRBJ1-2	TRBC1	SAPRAGDGYT	TRAV9-2	TRAJ30	ALSAGDDKII	non-CSP
T14x1479	D4	8	TRBV25-1	TRBJ1-2	TRBC1	ASRETGGYT	TRAV13-1	TRAJ34	AAYKNTDKLI	non-CSP
T14x2470	D4	14	TRBV25-1	TRBJ1-2	TRBC1	ASSVPGGYT	TRAV4	TRAJ5	LVGASLTGRRALT	non-CSP
T07x4414	D4	2	TRBV25-1	TRBJ2-2	TRBC2	ATKAGVPANTGELF	TRBV10	TRAJ29	VVSETGNTPLV	non-CSP
T07x2075	D4	1	TRBV27	TRBJ2-1	TRBC2	ASSLPPGTGFNEQF	TRAV29/DV5	TRAJ42	AASARYGGSQGNLI	non-CSP
T07x4170	D4	1	TRBV27	TRBJ2-7	TRBC2	ASSLPPGTGLYEQY	TRAV29/DV5	TRAJ42	AASARYGGSQGNLI	non-CSP
T07x2168	D4	1	TRBV27	TRBJ2-1	TRBC2	ASSPSPGTGTNEQF	TRAV29/DV5	TRAJ42	AASARYGGSQGNLI	non-CSP
T07x4004	D4	1	TRBV27	TRBJ1-2	TRBC1	ASSSRDRGGYT	TRAV8-4	TRAJ4	AVSDRGSGGYNKLI	non-CSP
T14x2561	D4	8	TRBV28	TRBJ1-6	TRBC1	ASSGQGGRNNSPLH	TRAV5	TRAJ4	AESIKTRGYNKLI	non-CSP
T14x1453	D4	4	TRBV28	TRBJ1-1	TRBC1	ASSTLTGGNTEAF	TRAV9-2	TRAJ53	APLDRGSNYKLT	non-CSP
T07x4484	D4	3	TRBV29-1	TRBJ1-2	TRBC1	SVGTVERDGYT	TRAV17	TRAJ53	APNSGGSNYKLT	non-CSP
T14x1373	D4	1	TRBV3-1	TRBJ1-1	TRBC1	ASSHTGTGRTEAF	TRAV29/DV5	TRAJ42	AASARYGGSQGNLI	non-CSP
T14x1263b2	D4	12	TRBV3-1	TRBJ1-1	TRBC1	ASSPGEGEAF	TRAV8-6	TRAJ40	AVSRTSGTYKYI	non-CSP
T07x4359	D4	4	TRBV5-1	TRBJ2-1	TRBC2	ASNAGGSSYNEQF	TRAV12-1	TRAJ52	VVTGGTSYGKLT	non-CSP
T07x4608	D4	6	TRBV5-1	TRBJ2-3	TRBC2	ASSSGGRSDTQY	TRAV29/DV5	TRAJ48	AARTNFGNEKLT	CSP311-333	None
T07x4529	D4	1	TRBV5-1	TRBJ1-1	TRBC1	ASSLDGIVNTEAF	TRAV34	TRAJ49	GADPTGNQFY	non-CSP
T07x4256	D4	2	TRBV5-1	TRBJ1-1	TRBC1	ASSLDGLTNTEAF	TRAV34	TRAJ29	GADASGNTPLV	non-CSP
T07x2210	D4	7	TRBV5-1	TRBJ1-1	TRBC1	ASSLDGPSNTEAF	TRAV34	TRAJ29	GADRTGNTPLV	non-CSP
T14x1439	D4	5	TRBV5-4	TRBJ2-2	TRBC2	ASSPTLGGNTGELF	TRAV8-1	TRAJ37	AVRLRSGNTGKLI	non-CSP
T14x1533	D4	6	TRBV5-5	TRBJ2-7	TRBC2	ASSPIVLAGGHEQY	TRAV38-2/DV8	TRAJ32	AYRSGGGATNKLI	non-CSP
T14x1331	D4	6	TRBV5-5	TRBJ1-5	TRBC1	ASSPNVWSNQPQH	TRAV8-6	TRAJ32	AVSDRGGATNKLI	non-CSP
T07x4403	D4	3	TRBV5-6	TRBJ2-5	TRBC2	ASSLVGRGQETQY	TRAV29/DV5	TRAJ28	AASAAGAGSYQLT	non-CSP
T14x2620	D4	5	TRBV5-6	TRBJ2-5	TRBC2	ASSLVGRGQETQY	TRAV29/DV5	TRAJ28	AASASGAGSYQLT	non-CSP
T07x2283	D4	4	TRBV5-8	TRBJ2-7	TRBC2	ASGRQGGSEQY	TRAV22	TRAJ37	AGTGSSNTGKLI	non-CSP
T14x1430a2	D4	9	TRBV6-1	TRBJ2-5	TRBC2	ASSEAGGGGETQY	TRAV12-3	TRAJ40	AIRGGTYKYI	non-CSP
T14x1430a1	D4	9	TRBV6-1	TRBJ2-5	TRBC2	ASSEAGGGGETQY	TRAV2	TRAJ9	AVEDRTGGFKTI	non-CSP
T07x4236	D4	2	TRBV6-1	TRBJ1-3	TRBC1	ASSEAAGQGNTIY	TRAV8-4	TRAJ47	AVRSGGNKLV	non-CSP
T14x2321	D4	5	TRBV6-2	TRBJ1-5	TRBC1	ASSYRGRQPQH	TRAV8-3	TRAJ20	ASFNLDYKLS	non-CSP
T14x1257	D4	2	TRBV6-6	TRBJ2-2	TRBC2	ASSLGFFNTGELF	TRAV26-2	TRAJ37	ILSRSSNTGKLI	non-CSP
T14x1324a1	D4	37	TRBV7-2	TRBJ1-6	TRBC1	ASSRDRVNSPLH	TRAV13-1	TRAJ35	AASLSPGFGNVLH	non-CSP
T14x1324a2	D4	37	TRBV7-2	TRBJ1-6	TRBC1	ASSRDRVNSPLH	TRAV13-2	TRAJ10	AETPGGGNKLT	non-CSP
T14x2443	D4	3	TRBV7-2	TRBJ1-1	TRBC1	ASSSTRRGTEAF	TRAV17	TRAJ54	ATESIQGAQKLV	non-CSP
T14x2471	D4	4	TRBV7-2	TRBJ1-2	TRBC1	ASSPDGARGYT	TRAV24	TRAJ43	ASSYNNNDMR	non-CSP
T07x2151	D4	1	TRBV7-2	TRBJ2-5	TRBC2	ASSAAGQTQY	TRAV26-1	TRAJ52	IVRVLNAGGTSYGKLT	non-CSP
T14x1192	D4	4	TRBV7-2	TRBJ2-2	TRBC2	ASSRDRVSTGELF	TRAV26-2	TRAJ47	ILRDSVGAYGNKLV	non-CSP
T07x4446	D4	12	TRBV7-2	TRBJ1-2	TRBC1	ASSWPDRFLSGYT	TRAV29/DV5	TRAJ42	AAIVQGNLI	CSP311-333	None
T14x2481	D4	1	TRBV7-2	TRBJ2-7	TRBC2	ASSLGRGGTYEQY	TRAV3	TRAJ42	ATYGGSQGNLI	non-CSP
T14x2453	D4	19	TRBV7-2	TRBJ1-2	TRBC1	ASSLRPSQSLRT	TRAV38-2/DV8	TRAJ28	AYLQGAGSYQLT	non-CSP
T14x1481	D4	10	TRBV7-2	TRBJ1-5	TRBC1	ASSQGQNNQPQH	TRAV38-2/DV8	TRAJ49	AYRSYQGKWNQFY	non-CSP
T07x4570	D4	2	TRBV7-2	TRBJ1-1	TRBC1	ASIEDRGGTEAF	TRAV8-6	TRAJ29	AVSRSGNTPLV	non-CSP
T07x4515	D4	2	TRBV7-2	TRBJ1-1	TRBC1	ASSRDRGYTEAF	TRAV8-6	TRAJ29	AVTRSGNTPLV	non-CSP
T14x1400	D4	3	TRBV7-3	TRBJ1-6	TRBC1	ASSLVGTGGGNSPLH	TRAV17	TRAJ22	AASPSGSARQLT	non-CSP
T07x4368	D4	4	TRBV7-3	TRBJ2-3	TRBC2	ASSLRVRAGSPLTDTQY	TRAV22	TRAJ26	AVVDNYGQNFV	non-CSP
T14x1277	D4	4	TRBV7-8	TRBJ1-3	TRBC1	ASSLARGVGSGNTIY	TRAV20	TRAJ49	AVRTGNQFY	non-CSP
T14x1215	D4	2	TRBV7-9	TRBJ2-7	TRBC2	ASTPGSGDYEQY	TRAV12-1	TRAJ22	VVSSYLSSGSARQLT	non-CSP
T07x2128	D4	1	TRBV7-9	TRBJ1-2	TRBC1	ASSLRRGLSYGYT	TRAV12-3	TRAJ48	AMAPDFGNEKLT	non-CSP
T14x1486	D4	4	TRBV7-9	TRBJ2-2	TRBC2	ASSGQAAGELF	TRAV13-2	TRAJ52	AENPGTSYGKLT	non-CSP
T14x2507	D4	9	TRBV7-9	TRBJ1-5	TRBC1	ASSHPGGMGNQPQH	TRAV20	TRAJ20	AVQARNDYKLS	non-CSP
T07x1993	D4	3	TRBV7-9	TRBJ2-5	TRBC2	ASSPGGRKETQY	TRAV29/DV5	TRAJ45	AAHTDSGGGADGLT	CSP311-333	None
T07x4078	D4	2	TRBV7-9	TRBJ2-1	TRBC2	ASSLAGGPGEQF	TRAV8-3	TRAJ27	AVAQGTNAGKST	non-CSP
T07x4147	D4	6	TRBV9	TRBJ1-2	TRBC1	ASSVAGEDYGYT	TRAV12-2	TRAJ22	AVILSGSARQLT	CSP311-333	None
T14x1485	D4	1	TRBV9	TRBJ2-5	TRBC2	ASSTRWGETQY	TRAV20	TRAJ52	AVQAKAGGTSYGKLT	non-CSP
T07x4341	D4	3	TRBV9	TRBJ2-1	TRBC2	ASSVAGGSYEQF	TRAV25	TRAJ48	AAYSFGGNEKLT	CSP311-333	None
T07x4225	D4	3	TRBV9	TRBJ2-5	TRBC2	ASSGSGLAETQY	TRAV3	TRAJ18	AVRPSGSTLGRLY	non-CSP
T16x1709	D5	21	TRBV10-1	TRBJ2-3	TRBC2	ASSELGTSGRPDTQY	TRAV25	TRAJ48	AGLFGNEKLT	CSP311-333	None
T16x1641	D5	5	TRBV12-5	TRBJ2-2	TRBC2	ASGMGQGVGELF	TRAV36/DV7	TRAJ11	AVEDPHYSGYSTLT	non-CSP
T16x1718	D5	3	TRBV18	TRBJ2-1	TRBC2	ASSPPTSGSNEQF	TRAV9-2	TRAJ17	ALSHAAGNKLT	non-CSP
T16x1664	D5	1	TRBV19	TRBJ1-5	TRBC1	ASSMMGQPQH	TRAV29/DV5	TRAJ28	AAGSGAGSYQLT	non-CSP
T08x4234	D5	1	TRBV20-1	TRBJ2-1	TRBC2	SAKTSGRSVNEQF	TRAV13-2	TRAJ49	AENAGNQFY	CSP311-333	None
T16x1619	D5	2	TRBV20-1	TRBJ2-7	TRBC2	SARDSGRSSYEQY	TRAV16	TRAJ31	ALRGARLM	CSP311-333	None
T16x1678	D5	1	TRBV20-1	TRBJ2-7	TRBC2	SARDGGRSSYEQY	TRAV16	TRAJ58	ALRVGGSRLT	CSP311-333	None
T08x4443	D5	3	TRBV20-1	TRBJ1-2	TRBC1	SARVVRGPERVWGYT	TRAV19	TRAJ5	ALSEAGTGRRALT	non-CSP
T16x1805	D5	1	TRBV20-1	TRBJ1-2	TRBC1	SAPQGQKYGYT	TRAV26-1	TRAJ52	IVKNGGTSYGKLT	CSP291-305
T16x1542	D5	2	TRBV20-1	TRBJ1-2	TRBC1	SAPPATLYGYT	TRAV26-1	TRAJ52	IVKNGGTSYGKLT	CSP291-305
T08x2662	D5	3	TRBV28	TRBJ2-5	TRBC2	ASSFSTGYRETQY	TRAV13-2	TRAJ54	AEISGQGAQKLV	non-CSP
T16x1717	D5	2	TRBV28	TRBJ1-2	TRBC1	ASKDYGYT	TRAV8-3	TRAJ29	AVGAGRSGNTPLV	non-CSP
T08x4462	D5	1	TRBV28	TRBJ1-2	TRBC1	ASTPTGKGGYT	TRAV9-2	TRAJ57	ARDQGGSEKLV	non-CSP
T16x1605	D5	1	TRBV5-1	TRBJ2-1	TRBC2	ASSLGGGPFYNEQF	TRAV29/DV5	TRAJ22	AASQLAARQLT	non-CSP
T16x1649	D5	1	TRBV5-1	TRBJ2-1	TRBC2	ASSLGGGPSYNEQF	TRAV29/DV5	TRAJ22	AASELSARQLT	non-CSP
T08x4268	D5	1	TRBV5-5	TRBJ1-2	TRBC1	ASSWDRVYGYT	TRAV13-2	TRAJ56	AENIAGANSKLT	non-CSP
T08x4338	D5	3	TRBV6-1	TRBJ2-7	TRBC2	ASTSSNGHEQY	TRAV12-2	TRAJ47	AVRGEYGNKLV	non-CSP
T16x1732	D5	3	TRBV6-2	TRBJ2-7	TRBC2	ASRWTGQTYEQY	TRAV21	TRAJ8	AVGPRGTGFQKLV	CSP291-305
T16x1634	D5	2	TRBV6-5	TRBJ2-1	TRBC2	ASAQRRSRRNEQF	TRAV16	TRAJ58	ALKETSGSRLT	non-CSP
T16x1568	D5	2	TRBV7-2	TRBJ2-1	TRBC2	ASSLSLLGDEQF	TRAV26-1	TRAJ18	IVRAWGGGSTLGRLY	non-CSP
T16x1778	D5	1	TRBV7-2	TRBJ2-3	TRBC2	ASSEALDTQY	TRAV26-1	TRAJ35	IVRVAGTSYGKLT	non-CSP
T16x1803	D5	18	TRBV7-2	TRBJ2-7	TRBC2	ASSLLAGLAYEQY	TRAV38-1	TRAJ49	AFMNTGNQFY	non-CSP
T16x1590	D5	5	TRBV7-3	TRBJ2-1	TRBC2	ASSRGGTGGNEQF	TRAV41	TRAJ48	AVFNFGNEKLT	CSP311-333	Dd2
T16x1850	D5	1	TRBV7-6	TRBJ2-5	TRBC2	ASSFVQETQY	TRAV13-2	TRAJ40	AEKTSGTYKYI	non-CSP
T16x1597	D5	9	TRBV7-7	TRBJ2-7	TRBC2	ASSPTGSTYEQY	TRAV8-6	TRAJ13	AVRSGGYQKVT	non-CSP
T08x4396	D5	1	TRBV7-9	TRBJ2-7	TRBC2	ASSLGGTREQY	TRAV23/DV6	TRAJ40	AATAGTYKYI	non-CSP
T08x4345	D5	1	TRBV7-9	TRBJ1-1	TRBC1	ASSPRLASSALNTEAF	TRAV25	TRAJ16	AARFSDGQKLL	non-CSP
T16x1754	D5	3	TRBV9	TRBJ1-2	TRBC1	ASSASLGNNYGYT	TRAV26-1	TRAJ27	IVNTNAGKST	non-CSP
T16x1760	D5	1	TRBV9	TRBJ2-3	TRBC2	ASSVGASGSSTDTQY	TRAV8-4	TRAJ5	AVSDDTGRRALT	non-CSP
